# Lipid droplet accumulating microglia represent a dysfunctional and pro-inflammatory state in the aging brain

**DOI:** 10.1101/722827

**Authors:** Julia Marschallinger, Tal Iram, Macy Zardeneta, Song E. Lee, Benoit Lehallier, Michael S. Haney, John V. Pluvinage, Vidhu Mathur, Oliver Hahn, David W. Morgens, Justin Kim, Julia Tevini, Thomas K. Felder, Heimo Wolinski, Carolyn R. Bertozzi, Michael C. Bassik, Ludwig Aigner, Tony Wyss-Coray

**Affiliations:** Department of Neurology and Neurological Sciences, School of Medicine, Stanford University, Stanford, CA, USA; Paul F. Glenn Center for the Biology of Aging, Stanford University School of Medicine, Stanford, California, USA; Institute of Molecular Regenerative Medicine, Spinal Cord Injury and Tissue Regeneration Center Salzburg (SCI-TReCS), Paracelsus Medical University, Salzburg, Austria; Department of Genetics, School of Medicine, and Chemistry, Engineering, and Medicine for Human Health (ChEM-H), Stanford University, Stanford, CA, USA; Medical Scientist Training Program, Stanford University School of Medicine, Stanford, CA, USA; Department of Chemistry, Stanford University, Stanford, CA, USA; Department of Laboratory Medicine, Paracelsus Medical University, Salzburg, Austria; Obesity Research Unit, Paracelsus Medical University, Salzburg, Austria; Institute of Molecular Biosciences, BioTechMed-Graz, University of Graz, Graz, Austria; Stanford Neurosciences Institute, Stanford University, Stanford, CA, USA; Department of Veterans Affairs, Palo Alto, California, USA

## Abstract

Microglia become progressively activated and seemingly dysfunctional with age, and genetic studies have linked these cells to the pathogenesis of a growing number of neurodegenerative diseases. Here we report a striking buildup of lipid droplets in microglia with aging in mouse and human brains. These cells, which we call lipid droplet-accumulating microglia (LAM), are defective in phagocytosis, produce high levels of reactive oxygen species, and secrete pro-inflammatory cytokines. RNA sequencing analysis of LAM revealed a transcriptional profile driven by innate inflammation distinct from previously reported microglial states. An unbiased CRISPR-Cas9 screen identified genetic modifiers of lipid droplet formation; surprisingly, variants of several of these genes, including progranulin, are causes of autosomal dominant forms of human neurodegenerative diseases. We thus propose that LAM contribute to age-related and genetic forms of neurodegeneration.
