## Supplemental Table 1 for "Lipid droplet accumulating microglia represent a dysfunctional and pro-inflammatory state in the aging brain"

### Sheet: Sheet1
	RNA-Seq Analysis (BODIPYHi vs BODIPYLo)												CRISPR Screen
	aged wild type mice				GRN-/- mice				LPS-treated young mice
gene	baseMean	log2FoldChange	pvalue	padj	baseMean	log2FoldChange	pvalue	padj	baseMean	log2FoldChange	pvalue	padj	Combo casTLE Effect	casTLE p-value
ABHD5	722.519	0.247965	0.0552249	0.29946	968.753	-0.0356666	0.789281	0.917804	1082.7	0.0757031	0.525419	0.896467	#N/A	#N/A
ACAT1	1762.39	0.223924	0.00556176	0.0777515	1738.15	0.464886	6.49e-05	0.00115241	2233.29	0.0768357	0.36994	0.831758	#N/A	#N/A
ACLY	11919	0.348423	8.64486e-07	0.000150469	11891.7	0.206626	0.0224702	0.116975	13467.4	0.0313373	0.647959	0.937044	-0.11	0.702
ACSL3	200.378	0.216915	0.298896	0.65709	172.623	0.167866	0.452194	0.725103	406.037	0.39422	0.0039953	0.115997	#N/A	#N/A
ADIPOR	8863.81	0.434266	1.07335e-07	3.21988e-05	#N/A	#N/A	#N/A	#N/A	#N/A	#N/A	#N/A	#N/A	#N/A	#N/A
ADRB1	1242.38	-0.556294	3.25575e-05	0.00228606	742.214	-0.658522	7.64e-05	0.0013197	1054.72	-0.357588	0.0201003	0.268382	#N/A	#N/A
ADRB2	12566.8	-0.341772	3.63956e-08	1.32287e-05	13570.8	-0.581325	1.14e-13	1.07e-11	18171.3	-0.255006	0.00109978	0.0504681	#N/A	#N/A
ANXA1	55.3826	-9.07422	5.75775e-09	2.37181e-06	915.457	-0.356444	NA	NA	8001.87	0.153282	0.213563	0.708384	#N/A	#N/A
APOE	19959	-0.169034	0.42302	0.756486	60434.2	0.964198	4.96e-18	7.09e-16	313305	0.383024	0.01145	0.197545	#N/A	#N/A
ARF1	11740.9	0.133437	0.0302841	0.21919	13867	0.147471	0.0522102	0.208303	16929.5	-0.0102553	0.881771	0.984308	#N/A	#N/A
ARHGAP10	7.77955	0.0375289	0.970045	0.992522	21.6611	0.227418	0.207141	0.485069	27.1559	0.314578	0.00669457	0.151249	#N/A	#N/A
ARHGAP26	95.9921	0.0101992	0.971515	0.99265	99.9627	-0.115965	0.591079	0.811026	128.567	-0.00444505	0.976696	0.996581	#N/A	#N/A
ARHGAP42	#N/A	#N/A	#N/A	#N/A	44.6516	0.925876	2.31e-06	6.31e-05	3.22781	0.0521894	0.219102	NA	#N/A	#N/A
ATG3	1931.76	0.327748	0.000126079	0.00593421	1811.7	0.284715	0.00512868	0.0395349	2384.83	0.12575	0.15767	0.647403	#N/A	#N/A
ATGL	3028.8	0.0946024	0.285772	0.645272	#N/A	#N/A	#N/A	#N/A	#N/A	#N/A	#N/A	#N/A	#N/A	#N/A
CCT	2157.82	0.000946873	0.990742	0.997767	#N/A	#N/A	#N/A	#N/A	#N/A	#N/A	#N/A	#N/A	#N/A	#N/A
CH25H	69.4986	-1.86464	2.34226e-07	5.67562e-05	245.972	-0.771802	0.000547575	0.00676813	512.799	0.415274	0.003264	0.102923	#N/A	#N/A
CIDEC	#N/A	#N/A	#N/A	#N/A	#N/A	#N/A	#N/A	#N/A	#N/A	#N/A	#N/A	#N/A	#N/A	#N/A
CPT2	1057.11	0.0475673	0.66016	0.893601	1239.93	0.237429	0.0803977	0.27508	1581.23	0.00431646	0.970326	0.996117	#N/A	#N/A
DDX5	12727.2	-0.35885	8.1712e-08	2.65736e-05	11979.6	-0.425158	0.000179935	0.0026903	15466.8	-0.0226143	0.838787	0.979292	0.23	0.587
DGAT1	1171.03	-0.149056	0.168314	0.509595	1011.84	-0.117951	0.367013	0.654274	1937.69	0.0559997	0.62815	0.932486	#N/A	#N/A
DGAT2	26.6272	0.233266	0.676174	0.901532	113.825	-0.0660349	0.763983	0.906658	462.6	0.237693	0.124303	0.593695	#N/A	#N/A
DIAPH1	99.1825	-0.21522	0.421612	0.755441	#N/A	#N/A	#N/A	#N/A	#N/A	#N/A	#N/A	#N/A	#N/A	#N/A
FASN	738.171	0.106052	0.405425	0.744796	600.437	0.0841721	0.59189	0.81159	650.288	0.000854904	0.995548	0.998589	#N/A	#N/A
HMGCOAR	141.769	-0.373716	0.110784	0.425359	#N/A	#N/A	#N/A	#N/A	#N/A	#N/A	#N/A	#N/A	#N/A	#N/A
LAMP1	49441.9	0.225443	0.000257086	0.00988452	75972.6	0.281679	0.000589473	0.00716936	96669.4	0.145403	0.0249121	0.301138	#N/A	#N/A
LAMP2	28410	0.182256	0.0103587	0.118093	40062.3	-0.141847	0.125414	0.360437	56759.1	-0.012611	0.906118	0.986844	#N/A	#N/A
LDLR	141.769	-0.373716	0.110784	0.425359	350.308	-0.489398	0.0214404	0.113111	631.725	0.683072	4.97e-06	0.0012008	#N/A	#N/A
LIPA	5971.5	0.0900964	0.317223	0.67116	6782.11	-0.0977166	0.264018	0.553462	9145.02	0.0804135	0.358278	0.823287	#N/A	#N/A
MALAT1	39471.5	-1.07642	1.32936e-07	3.65071e-05	53941	-0.263915	0.0458287	0.190815	42030.3	-0.0883994	0.546396	0.905316	#N/A	#N/A
MARS2	214.328	-0.0754276	0.695799	0.910389	248.036	-0.0720343	0.725898	0.887986	324.356	-0.104055	0.474549	0.880282	#N/A	#N/A
MFN2	2120.34	0.0387034	0.679556	0.903376	2029.37	0.201055	0.188235	0.457384	2195.36	0.153992	0.227617	0.721599	#N/A	#N/A
MTORC1	1018.66	0.117544	0.342203	0.693156	#N/A	#N/A	#N/A	#N/A	#N/A	#N/A	#N/A	#N/A	#N/A	#N/A
NDUFAF6	168.448	-0.323042	0.130424	0.459286	154.403	-0.0762909	0.725861	0.887986	211.772	-0.10198	0.470385	0.880076	#N/A	#N/A
NDUFS4	536.117	0.23503	0.0862142	0.37608	595.143	0.218948	0.154437	0.407614	680.09	0.0550451	0.693921	0.951153	#N/A	#N/A
NPC1	4499.17	0.231247	0.0075452	0.0960284	2974.61	0.03458	0.755037	0.903253	2959.73	-0.224102	0.00825529	0.169207	#N/A	#N/A
NPC2	10790.1	0.195519	0.0111408	0.123811	16082.8	0.371169	0.00143689	0.014818	17689.2	0.0293958	0.703078	0.953935	#N/A	#N/A
OGA	4088.22	-0.130552	0.0669843	0.33178	#N/A	#N/A	#N/A	#N/A	#N/A	#N/A	#N/A	#N/A	#N/A	#N/A
ORP1L	1425.03	0.108764	0.255365	0.617619	#N/A	#N/A	#N/A	#N/A	#N/A	#N/A	#N/A	#N/A	#N/A	#N/A
ORP5	#N/A	#N/A	#N/A	#N/A	#N/A	#N/A	#N/A	#N/A	#N/A	#N/A	#N/A	#N/A	#N/A	#N/A
OSBP	3541.22	0.0191577	0.800479	0.94745	3464.63	0.0138184	0.895857	0.962946	3863	-0.00444709	0.95758	0.994425	#N/A	#N/A
PGC1	56.7274	-0.357835	0.370026	0.716175	#N/A	#N/A	#N/A	#N/A	#N/A	#N/A	#N/A	#N/A	#N/A	#N/A
PLIN1	#N/A	#N/A	#N/A	#N/A	#N/A	#N/A	#N/A	#N/A	#N/A	#N/A	#N/A	#N/A	#N/A	#N/A
PLIN2	1300.54	0.167015	0.188699	0.536349	1726.11	0.0910361	0.52541	0.772979	2369.8	0.345697	0.00791718	0.165663	#N/A	#N/A
PLIN3	458.254	0.503627	0.00170738	0.0362539	886.267	0.811852	9.58e-10	5.03e-08	1126	0.460772	0.000502892	0.0299543	#N/A	#N/A
PLIN4	#N/A	#N/A	#N/A	#N/A	#N/A	#N/A	#N/A	#N/A	1.6509	0.0304783	0.376716	NA	#N/A	#N/A
PLIN5	#N/A	#N/A	#N/A	#N/A	#N/A	#N/A	#N/A	#N/A	4.75995	0.0150012	0.843911	NA	#N/A	#N/A
RAB11	21.9795	0.316139	0.57577	0.850611	#N/A	#N/A	#N/A	#N/A	#N/A	#N/A	#N/A	#N/A	#N/A	#N/A
RAB18	2767.17	0.270858	0.00152327	0.0338824	4131.31	0.0454657	0.649663	0.84891	4563.59	0.0563406	0.614978	0.929018	-0.13	0.476
RAB24	2133.51	-0.36466	8.05656e-05	0.0043844	1352.23	-0.186957	0.097831	0.311552	1985.36	0.0845965	0.521755	0.895628	-0.25	0.228
RAB35	1422.81	0.0372526	0.669798	0.898818	367.013	-0.320469	0.0918619	0.299361	464.631	-0.22373	0.133524	0.609033	0.95	0.0108
RAB6	1800.24	0.0727769	0.391871	0.733638	#N/A	#N/A	#N/A	#N/A	#N/A	#N/A	#N/A	#N/A	#N/A	#N/A
RAB7	4416.29	0.357477	7.30892e-07	0.000133143	8880.04	0.302994	0.000372942	0.00488173	10327.6	0.123399	0.075971	0.499603	#N/A	#N/A
RAB8b	10612.1	0.257108	2.67703e-05	0.00197329	12820.4	-0.14278	0.256193	0.542522	16161.5	0.0150051	0.884295	0.984308	#N/A	#N/A
SAC1	2831.97	0.192565	0.0163702	0.156778	#N/A	#N/A	#N/A	#N/A	#N/A	#N/A	#N/A	#N/A	#N/A	#N/A
SC5D	611.276	0.20538	0.102879	0.408017	935.227	-0.00398045	0.97705	0.992579	1111.72	0.130825	0.275173	0.75902	#N/A	#N/A
SCAP	3263.69	-0.0105568	0.896909	0.974846	2635.83	-0.0597521	0.561292	0.794195	3129.77	-0.136796	0.148763	0.638548	#N/A	#N/A
SLC25A5	11945.3	0.379776	3.22886e-08	1.20916e-05	15327.6	0.393162	5.13e-05	0.000948413	20440.9	0.0509362	0.532521	0.900196	#N/A	#N/A
SLC38A9	1282.06	-0.192811	0.0429966	0.262915	1574.71	-0.250776	0.0493859	0.201118	2143.53	-0.0545094	0.644713	0.936038	#N/A	#N/A
SMP	707.055	0.20629	0.0663614	0.330018	#N/A	#N/A	#N/A	#N/A	#N/A	#N/A	#N/A	#N/A	-1.22	0.0755
SNAP23	2731.66	0.287639	0.000119043	0.0057524	3341.86	0.12008	0.226457	0.509383	3941.71	0.199811	0.00990179	0.184688	#N/A	#N/A
SNAP29	1325.98	0.427283	7.1541e-05	0.00400047	1251.95	0.0137592	0.909718	0.967991	1216.24	0.0111833	0.932707	0.992258	#N/A	#N/A
SREBF2	808.829	-0.0743997	0.595761	0.86131	1359.11	0.0722405	0.550685	0.788054	1177.36	0.177746	0.171723	0.664832	#N/A	#N/A
SREBP	2173.4	-0.0933411	0.340205	0.691603	#N/A	#N/A	#N/A	#N/A	#N/A	#N/A	#N/A	#N/A	#N/A	#N/A
STARD3	8140.03	-0.124116	0.0812758	0.36637	6947.18	-0.113648	0.214986	0.494979	8196.71	-0.0942814	0.201945	0.695057	#N/A	#N/A
TFEB	1731.45	0.0424356	0.668201	0.898227	1511.97	0.0494183	0.666383	0.85779	2091.1	-0.0416794	0.690242	0.950744	#N/A	#N/A
TREM2	31814	0.144751	0.0381379	0.24709	32470.6	0.168306	0.199281	0.473113	43569.8	-0.214309	0.0031852	0.10153	#N/A	#N/A
VAP	454.665	-0.852523	2.99308e-07	6.84971e-05	#N/A	#N/A	#N/A	#N/A	#N/A	#N/A	#N/A	#N/A	#N/A	#N/A
VAST	#N/A	#N/A	#N/A	#N/A	#N/A	#N/A	#N/A	#N/A	#N/A	#N/A	#N/A	#N/A	#N/A	#N/A
VPS35	9610.01	0.326856	3.80578e-05	0.00251507	11104.6	0.01902	0.824228	0.934129	13694.3	0.195699	0.0194666	0.263244	-1.25	0.025
